# Infant diet promotes *Bifidobacterium* community cooperation within a single ecosystem

**DOI:** 10.1101/711234

**Authors:** Melissa AE Lawson, Ian J O’Neill, Magdalena Kujawska, Anisha Wijeyesekera, Zak Flegg, Lisa Chalklen, Lindsay J Hall

**Author notes:** These authors contributed equally (Melissa AE Lawson, Ian J O’Neill).

## Abstract

Diet-microbe interactions play an important role in modulating the early life microbiota, with *Bifidobacterium* strains and species dominating the gut microbiota of breast-fed infants. Here, we sought to explore how infant diet drives distinct bifidobacterial community composition and dynamics within individual infant ecosystems. Genomic characterisation of 19 strains isolated from breast-fed infants revealed a diverse genomic architecture enriched in carbohydrate metabolism genes, which was distinct to each strain, but collectively formed a pangenome across infants. Presence of gene clusters implicated in digestion of human milk oligosaccharides (HMOs) varied between species, with growth studies indicating within infant differences in the ability to utilise 2’FL and LNnT HMOs between strains. We also performed cross-feeding experiments using metabolic products from growth on 2’FL or LNnT for non-HMO degrading isolates, these compounds were identified to include fucose, galactose, acetate and N-acetylglucosamine. These data highlight the cooperative nature of individual bifidobacterial ‘founder’ strains within an infant ecosystem, and how sharing resources maximises nutrient consumption from the diet. We propose that this social behaviour contributes to the diversity and dominance of *Bifidobacterium* in early life and suggests avenues for development of new diet and microbiota based therapies to promote infant health.
