## Supplementary Table 1 for "Infant diet promotes *Bifidobacterium* community cooperation within a single ecosystem"

### Sheet: Table_1
Table 1: Metadata of infants and strains identified in this study.
Infant ID	Gender	Geographical location	Birth mode	Birth weight (g)	Diet	Age at sampling (d)	Fecal isolates	Strain designation	Genome size (bp)	GC content (%)	No. of contigs	No. of ORFs	Accessoion number
V1	Male	Norfolk, UK	Vaginal	3500	Breast milk	102	LH9	B. pseudocatenulatum	2239291	56.63	15	1891	ERS2658025
							LH11	B. pseudocatenulatum	2238314	56.62	14	1888	ERS2658026
							LH12	B. longum subsp. longum	2484806	59.92	27	2182	ERS2658035
							LH13	B. pseudocatenulatum	2250785	56.66	17	1905	ERS2658027
							LH14	B. pseudocatenulatum	2245215	56.61	14	1896	ERS2658028
V2	Female	Norfolk, UK	Vaginal	3320	Breast milk	174	LH21	B. breve	2357697	58.9	21	2049	ERS2658038
							LH23	B. longum subsp. infantis	2755876	59.62	30	2521	ERS2658040
							LH24	B. breve	2355891	58.91	21	2041	ERS2658039
V3	Female	Norfolk, UK	Vaginal	3500	Breast milk	37	LH206	B. longum subsp. longum	2350538	60.03	42	2016	ERS2658036
							LH277	B. longum subsp. longum	2356732	60.04	46	2026	ERS2658037
						159	LH656	B. pseudocatenulatum	2338903	56.59	9	1988	ERS2658029
							LH657	B. pseudocatenulatum	2298578	56.5	12	1919	ERS2658030
							LH658	B. pseudocatenulatum	2337961	56.58	10	1990	ERS2658031
							LH659	B. pseudocatenulatum	2297484	56.5	7	1920	ERS2658032
							LH662	B. pseudocatenulatum	2297642	56.5	8	1920	ERS2658033
							LH663	B. pseudocatenulatum	2297736	56.5	8	1921	ERS2658034
							LH664	B. longum subsp. infantis	2595531	59.34	32	2303	ERS2658041
							LH665	B. longum subsp. infantis	2587699	59.35	33	2292	ERS2658042
							LH666	B. longum subsp.infantis	2615596	59.36	31	2319	ERS2658043
