## Supplementary Table 2 for "Infant diet promotes *Bifidobacterium* community cooperation within a single ecosystem"

### Sheet: Sheet1
Table S2: Assignment of 16SrRNA reads to bacterial Genera for each infant
Sample V1 at 174 days			Sample V2 at 174 days
Genus	No. of reads		Genus	No. of reads
Escherichia	2934		Bifidobacterium	193473
Klebsiella	209		Streptococcus	26139
Actinomyces	1427		Escherichia	8777
Bifidobacterium	199900		Bacteroides	5406
Scardovia	177		Actinomyces	4699
Staphylococcus	47		Granulicatella	1050
Enterococcus	2278		Enterococcus	308
Lactobacillus	55		Staphylococcus	298
Streptococcus	1136		Gemella	205
Blautia	118		Lachnoanaerobaculum	114
Dorea	45		Tyzzerella	112
Roseburia	46		Dolosigranulum	100
Tyzzerella	213		Rothia	46
			Peptostreptococcus	32
			Clostridium	29
Sample V3 at 159 days			Sample V3 at 37 days
Genus	No. of reads		Genus	No. of reads
Bifidobacterium	209381		Bifidobacterium	39004
Streptococcus	72856		Escherichia	32735
Escherichia	5141		Enterococcus	12662
Enterococcus	4086		Streptococcus	6197
Actinomyces	425		Lactobacillus	1328
Rothia	386		Parabacteroides	1269
Dolosigranulum	282		Blautia	436
Staphylococcus	241		Bacteroides	149
Clostridium	182		Erysipelatoclostridium	109
Citrobacter	161		Bilophila	102
Corynebacterium	60		Faecalitalea	76
Gemella	33		Staphylococcus	41
Cutibacterium	33		Terrisporobacter	27
			Enterobacter	24
			Intestinibacter	20
* Genus denoted by italics comprise others in Figure 1 and S1
