## Supplementary Table 3 for "Infant diet promotes *Bifidobacterium* community cooperation within a single ecosystem"

### Sheet: Sheet2
Table S3. Presence of known bile salt hydrolyase genes
		B. pseudocatenulatum DSM20438 BSH (WP_004222012.1)	B. longum NCC2705 BSH (NP_695975.1)	B. breve UCC2003 BSH (ABE95654.1)	B. lactis DSM 10140 alpha beta hydrolase (WP_004218147.1)
V1	B. pseudocatenulatum LH9	LH_9_00464	LH_9_00464	LH_9_00464	-
	B. pseudocatenulatum LH11	LH_11_00504	LH_11_00504	LH_11_00504	-
	B. longum LH12	LH_12_01353	LH_12_01353	LH_12_01353	-
	B. pseudocatenulatum LH13	LH_13_01045	LH_13_01045	LH_13_01045	-
	B. pseudocatenulatum LH14	LH_14_00506	LH_14_00506	LH_14_00506	-
V2	B. breve LH21	LH_21_01301	LH_21_01301	LH_21_01301	-
	B. infantis LH23	LH_23_02436	LH_23_02436	LH_23_02436	-
	B. breve LH24	LH_24_01185	LH_24_01185	LH_24_01185	-
V3	B. longum LH206	LH_206_01944	LH_206_01944	LH_206_01944	-
	B. longum LH277	LH_277_01956	LH_277_01956	LH_277_01956	-
	B. pseudocatenulatum LH656	LH_656_00950	LH_656_00950	LH_656_00950	-
	B. pseudocatenulatum LH657	LH_657_00067	LH_657_00067	LH_657_00067	-
	B. pseudocatenulatum LH658	LH_658_00067	LH_658_00067	LH_658_00067	-
	B. pseudocatenulatum LH659	LH_659_00067	LH_659_00067	LH_659_00067	-
	B. pseudocatenulatum LH662	LH_662_00067	LH_662_00067	LH_662_00067	-
	B. pseudocatenulatum LH663	LH_663_00067	LH_663_00067	LH_663_00067	-
	B. infantis LH664	LH_664_00727	LH_664_00727	LH_664_00727	-
	B. infantis LH665	LH_665_00679	LH_665_00679	LH_665_00679	-
	B. infantis LH666	LH_666_00660	LH_666_00660	LH_666_00660	-
