## Supplementary Table 4 for "Infant diet promotes *Bifidobacterium* community cooperation within a single ecosystem"

### Sheet: Sheet1
Table S4. Ability of each strain to hydrolyase bile salts
		Taurocholic acid	Taurodeoxycholic acid	Sodium Glycodeoxycholate
V1	B. pseudocatenulatum LH9	-	+	-
	B. pseudocatenulatum LH11	+	+	+/-
	B. longum LH12	-	+	-
	B. pseudocatenulatum LH13	-	-	-
	B. pseudocatenulatum LH14	-	+	-
V2	B. breve LH21	-	+	-
	B. infantis LH23	-	+	-
	B. breve LH24	-	+	-
V3	B. longum LH206	-	-	-
	B. longum LH277	-	-	-
	B. pseudocatenulatum LH656	-	+	-
	B. pseudocatenulatum LH657	-	+	-
	B. pseudocatenulatum LH658	-	+	-
	B. pseudocatenulatum LH659	-	+	-
	B. pseudocatenulatum LH662	-	+	-
	B. pseudocatenulatum LH663	-	+	-
	B. infantis LH664	-	+	-
	B. infantis LH665	-	-	-
	B. infantis LH666	-	-	-
