## Supplementary Table 5 for "Infant diet promotes *Bifidobacterium* community cooperation within a single ecosystem"

### Sheet: Sheet1
Table S5 Functional characterisation of the strain genomes using EggNOGmapper
No. of CDS within COG
	COG	B. pseudocatenulatum LH9	B. pseudocatenulatum LH11	B. longum LH12	B. pseudocatenulatum LH13	B. pseudocatenulatum LH14	B. breve LH21	B. infantis LH23	B. breve LH24	B. longum LH206	B. longum LH277	B. pseudocatenulatum LH656	B. pseudocatenulatum LH657	B. pseudocatenulatum LH658	B. pseudocatenulatum LH659	B. pseudocatenulatum LH662	B. pseudocatenulatum LH663	B. infantis LH664	B. infantis LH665	B. infantis LH666
A	RNA processing and modification	1	1	1	1	1	2	2	2	2	2	1	1	1	1	1	1	1	1	1
C	Energy production and conversion	53	53	58	53	53	57	59	57	60	60	53	53	53	53	54	54	58	58	59
D	Cell cycle control, cell division, chromosome partitioning	16	16	26	16	16	20	25	20	24	24	17	17	17	17	17	17	23	23	23
E	Amino acid transport and metabolism	165	165	152	165	164	159	186	159	154	154	163	163	163	163	163	163	184	184	180
F	Nucleotide transport and metabolism	62	62	67	62	62	66	69	66	67	67	63	62	63	62	62	62	70	70	70
G	Carbohydrate transport and metabolism	194	194	187	197	199	211	220	211	188	188	181	181	181	181	181	181	210	204	216
H	Coenzyme transport and metabolism	41	41	39	41	41	39	47	39	39	39	39	39	39	39	39	39	48	48	48
I	Lipid transport and metabolism	37	37	36	37	38	33	34	33	37	37	36	36	36	36	36	36	35	35	35
J	Translation, ribosomal structure and biogenesis	133	133	132	133	132	133	140	133	133	133	133	133	133	133	133	133	138	138	138
K	Transcription	109	109	117	108	111	119	120	119	116	116	99	99	99	99	99	99	119	119	122
L	Replication, recombination and repair	112	111	150	110	110	149	198	148	148	154	122	117	121	117	117	117	165	161	165
M	Cell wall/membrane/envelope biogenesis	75	75	72	76	75	77	87	77	76	75	79	79	80	79	79	79	80	80	80
N	Cell motility	1	1	0	1	2	2	1	2	0	0	1	1	1	1	1	1	1	1	1
O	Post-translational modification, protein turnover, and chaperones	49	49	52	49	49	52	56	52	47	47	48	48	48	48	48	48	54	54	54
P	Inorganic ion transport and metabolism	85	85	84	87	87	95	108	95	88	88	89	89	89	89	89	89	111	111	115
Q	Secondary metabolites biosynthesis, transport, and catabolism	6	6	3	6	6	6	7	6	4	4	3	3	3	3	3	3	8	8	8
S	Function unknown	287	287	325	293	287	313	380	313	311	311	306	306	307	305	304	304	366	365	366
T	Signal transduction mechanisms	68	68	52	65	66	54	56	54	52	52	62	62	62	62	62	62	61	61	62
U	Intracellular trafficking, secretion, and vesicular transport	13	13	19	14	14	15	15	15	17	17	21	21	21	21	21	21	15	15	15
V	Defence mechanisms	45	45	48	45	45	53	70	51	49	49	53	53	53	53	52	52	70	70	70
W	Extracellular structures	0	0	0	1	0	0	0	0	0	0	1	1	1	1	1	1	0	0	0
Z	Cytoskeleton	1	1	1	1	1	1	3	1	1	1	1	1	1	1	1	1	1	1	1
Total number of CDS		1833	1830	2099	1847	1838	1993	2457	1985	1957	1967	1931	1862	1933	1863	1863	1864	2242	2235	2258
