## Supplementary Table 6a for "Infant diet promotes *Bifidobacterium* community cooperation within a single ecosystem"

### Sheet: STable_6a
Table S6a. Genes from B. pseudocatenulatum strains from infant V1 shown in Figure S3
Locus_tag	Gene
LH_9_00537	Tyrosine recombinase XerC
LH_9_00971	hypothetical protein
LH_9_00972	hypothetical protein
LH_9_01113	PTS system beta-glucoside-specific EIIBCA component
LH_9_01660	hypothetical protein
LH_13_00067	Beta-xylosidase
LH_13_00068	hypothetical protein
LH_13_00069	Inner membrane ABC transporter permease protein YcjP
LH_13_00070	sn-glycerol-3-phosphate transport system permease protein UgpA
LH_13_00071	Multiple sugar-binding protein precursor
LH_13_00078	Bifunctional folate synthesis protein
LH_13_00263	hypothetical protein
LH_13_00485	Serine protease Do-like HtrB
LH_13_00488	hypothetical protein
LH_13_01123	hypothetical protein
LH_13_01124	hypothetical protein
LH_13_01125	hypothetical protein
LH_13_01126	hypothetical protein
LH_13_01127	hypothetical protein
LH_13_01128	hypothetical protein
LH_13_01129	hypothetical protein
LH_13_01130	Tyrosine recombinase XerD
LH_13_01610	hypothetical protein
LH_13_01645	hypothetical protein
LH_13_01646	hypothetical protein
LH_13_01647	Collagen triple helix repeat (20 copies)
LH_13_01648	Collagen triple helix repeat (20 copies)
LH_13_01649	Collagen triple helix repeat (20 copies)
LH_13_01650	hypothetical protein
LH_13_01651	hypothetical protein
LH_13_01652	hypothetical protein
LH_13_01653	hypothetical protein
LH_13_01654	Tyrosine recombinase XerD
LH_13_01655	hypothetical protein
LH_13_01656	Autolytic lysozyme
LH_13_01657	hypothetical protein
LH_13_01868	hypothetical protein
LH_13_01869	hypothetical protein
LH_14_00001	L-arabinose transport system permease protein AraQ
LH_14_00982	hypothetical protein
LH_14_01074	hypothetical protein
LH_14_01075	FtsX-like permease family protein
LH_14_01077	hypothetical protein
LH_14_01078	Sortase family protein
LH_14_01079	von Willebrand factor type A domain protein
LH_14_01080	Cna protein B-type domain protein
LH_14_01081	hypothetical protein
LH_14_01086	Putative oxidoreductase YdbC
LH_14_01397	Transcriptional regulatory protein DegU
LH_14_01616	hypothetical protein
LH_14_01829	hypothetical protein
LH_14_01830	Alpha/beta hydrolase family protein
LH_14_01831	Putative niacin/nicotinamide transporter NaiP
LH_14_01832	Lipase 2
LH_14_01833	Ribose operon repressor
LH_14_01834	hypothetical protein
LH_14_01835	Bifunctional beta-D-glucosidase/beta-D-fucosidase
LH_14_01836	Alpha-xylosidase
LH_14_01837	Lactose transport system permease protein LacG
LH_14_01838	Lactose transport system permease protein LacF
LH_14_01839	putative sugar-binding periplasmic protein precursor
LH_14_01840	Catabolite control protein A
LH_14_01841	hypothetical protein
LH_14_01883	L-arabinose transport system permease protein AraQ
