## Supplementary Table 6b for "Infant diet promotes *Bifidobacterium* community cooperation within a single ecosystem"

### Sheet: STable_6b
Table S6b. Genes from B. pseudocatenulatum strains from infant V3 shown in Figure S3
Locus Tag		Annotation
LH_656_00742	LH_658_00273	Putative prophage phiRv2 integrase
LH_656_00743	LH_658_00272	hypothetical protein
LH_656_00744	LH_658_00271	hypothetical protein
LH_656_00745	LH_658_00270	hypothetical protein
LH_656_00746	LH_658_00269	hypothetical protein
LH_656_00747	LH_658_00268	hypothetical protein
LH_656_00748	LH_658_00267	hypothetical protein
LH_656_00749	LH_658_00266	hypothetical protein
LH_656_00750	LH_658_00265	hypothetical protein
LH_656_00751	LH_658_00264	Single-stranded DNA-binding protein
LH_656_00752	LH_658_00263	hypothetical protein
LH_656_00753	LH_658_00262	hypothetical protein
LH_656_00754	LH_658_00261	hypothetical protein
LH_656_00755	LH_658_00260	hypothetical protein
LH_656_00756	LH_658_00259	Oligoribonuclease
LH_656_00758	LH_658_00257	hypothetical protein
LH_656_00759	LH_658_00256	hypothetical protein
LH_656_00760	LH_658_00255	hypothetical protein
LH_656_00761	LH_658_00254	hypothetical protein
LH_656_00762	LH_658_00253	hypothetical protein
LH_656_00763	LH_658_00252	hypothetical protein
LH_656_00764	LH_658_00251	hypothetical protein
LH_656_00765	LH_658_00250	hypothetical protein
LH_656_00766	LH_658_00249	hypothetical protein
LH_656_00767	LH_658_00248	hypothetical protein
LH_656_00769	LH_658_00246	hypothetical protein
LH_656_00770	LH_658_00245	hypothetical protein
LH_656_00771	LH_658_00244	hypothetical protein
LH_656_00772	LH_658_00243	hypothetical protein
LH_656_00773	LH_658_00242	hypothetical protein
LH_656_00774	LH_658_00241	hypothetical protein
LH_656_00775	LH_658_00240	hypothetical protein
LH_656_00776	LH_658_00239	hypothetical protein
LH_656_00777	LH_658_00238	Phage portal protein, SPP1 Gp6-like
LH_656_00778	LH_658_00237	hypothetical protein
LH_656_00779	LH_658_00236	hypothetical protein
LH_656_00780	LH_658_00235	P22 coat protein - gene protein 5
LH_656_00781	LH_658_00234	hypothetical protein
LH_656_00782	LH_658_00233	hypothetical protein
LH_656_00783	LH_658_00232	hypothetical protein
LH_656_00784	LH_658_00231	hypothetical protein
LH_656_00785	LH_658_00230	hypothetical protein
LH_656_00786	LH_658_00229	hypothetical protein
LH_656_00787	LH_658_00228	hypothetical protein
LH_656_00788	LH_658_00227	Phage-related minor tail protein
LH_656_00789	LH_658_00226	hypothetical protein
LH_656_00790	LH_658_00225	hypothetical protein
LH_656_00791	LH_658_00224	hypothetical protein
LH_656_00792	LH_658_00223	hypothetical protein
LH_656_00793	LH_658_00222	hypothetical protein
LH_656_00794	LH_658_00221	hypothetical protein
LH_656_00795	LH_658_00220	hypothetical protein
LH_656_00845		Helix-turn-helix
	LH_658_00656	hypothetical protein
LH_656_00649		hypothetical protein
