## Supplementary Table 7 for "Infant diet promotes *Bifidobacterium* community cooperation within a single ecosystem"

### Sheet: Sheet1
Table S7a - PHASTER results for LH13
Totally 0 intact prophage regions have been identified.
REGION	REGION_LENGTH	COMPLETENESS(score)	SPECIFIC_KEYWORD	REGION_POSITION	TRNA_NUM	TOTAL_PROTEIN_NUM	PHAGE_HIT_PROTEIN_NUM	HYPOTHETICAL_PROTEIN_NUM	PHAGE+HYPO_PROTEIN_PERCENTAGE	BACTERIAL_PROTEIN_NUM	ATT_SITE_SHOWUP	PHAGE_SPECIES_NUM
1	9.4Kb	incomplete(60)	terminase,portal,head,tail	1717931-1727366	0	12	7	5	1	0	no	5
2	7.5Kb	incomplete(40)	capsid,portal,terminase	2235072-2242575	0	10	8	2	1	0	no	8
Table S7b - PHASTER results for LH656
Totally 0 intact prophage regions have been identified.
REGION	REGION_LENGTH	COMPLETENESS(score)	SPECIFIC_KEYWORD	REGION_POSITION	TRNA_NUM	TOTAL_PROTEIN_NUM	PHAGE_HIT_PROTEIN_NUM	HYPOTHETICAL_PROTEIN_NUM	PHAGE+HYPO_PROTEIN_PERCENTAGE	BACTERIAL_PROTEIN_NUM	ATT_SITE_SHOWUP	PHAGE_SPECIES_NUM
1	39.8Kb	incomplete(50)	capsid,tail	868527-908344	0	45	18	27	1	0	yes	12
2	22.4Kb	incomplete(30)	integrase,lysin	888194-910676	0	16	8	8	1	0	yes	8
3	16Kb	incomplete(30)	capsid,tail	957156-973208	0	18	12	6	1	0	no	11
