## Supplementary Table 8 for "Infant diet promotes *Bifidobacterium* community cooperation within a single ecosystem"

### Sheet: Sheet1
Table S8. |Presence of extracellular sialidases in Bifidobacterium
Strain	AB278566.1 (SiaBb1)
	presence (Y/N)	%identity
B. pseudocatenulatum LH9	N	N/A
B. pseudocatenulatum LH11	N	N/A
B. longum LH12	N	N/A
B. pseudocatenulatum LH13	N	N/A
B. pseudocatenulatum LH14	N	N/A
B. breve LH21	N	N/A
B. infantis LH23	Y	62.319
B. breve LH24	N	N/A
B. longum LH206	N	N/A
B. longum LH277	N	N/A
B. pseudocatenulatum LH656	N	N/A
B. pseudocatenulatum LH657	N	N/A
B. pseudocatenulatum LH658	N	N/A
B. pseudocatenulatum LH659	N	N/A
B. pseudocatenulatum LH662	N	N/A
B. pseudocatenulatum LH663	N	N/A
B. infantis LH664	Y	62.609
B. infantis LH665	Y	62.609
B. infantis LH666	Y	62.609
Y = Yes, N = No, N/A = not applicable
