## Supplementary Table 9 for "Infant diet promotes *Bifidobacterium* community cooperation within a single ecosystem"

### Sheet: Sheet1
Table S9: 1H NMR metabolite peak annotation for cross-feeding experiments
2FL		Strain ID and concentration (RU)						LnNT		Strain ID and concentration (RU)
Metabolite	Chemical Shift(s)	Media	LH206	LH659	LH13	LH12		Metabolite	Chemical Shift(s)	Media	LH206A	LH657	LH206B	LH663
Propylene glycol	1.14 (d)	NP	NP	NP	6.73	3.32		Ethanol	1.18 (t)	NP	2.67	4.63	2.14	2.68
Ethanol	1.18 (t)	NP	NP	NP	7.3	5.3		Lipid	1.34 (s)	NP	30.05	24.81	30.78	24.81
Fucose	1.20 (d), 1.25 (d)*, 3.45 (t), 4.55 (d), 5.20 (d)	NP	21.23	11.54	NP	NP		Acetate	1.92 (s)	3.55	50.15	41.72	53.39	43.24
U1	1.23 (m)	NP	NP	NP	22.45	11.74		N-acetyl glucosamine	2.05 (s)*, 3.68 (t), 5.21 (d)	22.52	14.09	8.79	16.08	9.4
2’FL	1.24 (d)	28.09	NP	NP	NP	NP		Pyruvate	2.38 (s)	2.18	NP	NP	NP	NP
Lipid	1.34 (s)	NP	35.84	21.98	24.24	16.46		Ethylene glycol	3.71 (s)	18.18	17.59	17.93	20.4	16.81
Acetate	1.92 (s)	6.72	60.71	34.64	46.16	28.56		LNnT	3.29 (t), 4.16 (d), 4.48 (d), 4.67 (d)*, 8.28 (d)	1.41	NP	NP	NP	NP
Pyruvate	2.38 (s)	2.1	NP	1.71	4.03	3.45		Galactose	3.50 (t), 4.59 (d)*, 5.27 (d)	NP	1.45	NP	1.74	NP
Ethylene glycol	3.71 (s)	24.14	20.73	19.65	21.54	19.93		Lactose	4.45 (d)	5.62	NP	NP	NP	NP
Glucose	3.25 (t), 4.65 (d)*, 5.23 (d)	3.71	0.36	0.26	1.78	0.77		Glucose	5.23 (d)	1.59	NP	NP	NP	NP
2’FL	3.31 (t)*, 4.24 (m), 4.53 (d)	6.28	NP	NP	4.5	2.19		U2	8.11 (d) & 8.22 (d)	NP	0.97	0.63	1.07	0.59
Galactose	3.50 (t), 4.59 (d)*, 5.27 (d)	NP	1.2	0.75	NP	NP		Formate	8.45 (s)	NP	0.2	0.46	0.17	0.46
Lactose	4.46 (d)	NP	1.56	1.13	1.8	0.86		* = Integrated peak
2’FL (Lipid)	5.32 (s)	9.02	NP	NP	4.5	2.14		NP = not present
Formate	8.45 (s)	0.11	0.25	0.12	1.23	0.53
